# Ageas enables time-agnostic cell fate inference from single-cell and spatial multi-omics data

**DOI:** 10.64898/2026.08.30.748098

**Authors:** Junyao Jiang, Alex Kong, Gang Yu

**Affiliations:** School of Life Sciences, Westlake University, Hangzhou, China; Danish Research Institute of Translational Neuroscience (DANDRITE), Nordic EMBL Partnership for Molecular Medicine, Aarhus University, Aarhus, Denmark; Department of Biomedicine, Aarhus University, Aarhus, Denmark; Institute of Modern Biology, Nanjing University, Nanjing, China; Gene Center and Department of Biochemistry, Ludwig-Maximilians-Universität München, Munich, Germany

**Author notes:** These authors contributed equally to this work (Junyao Jiang, Gang Yu).

## Abstract

Understanding cell fate decisions is fundamental to developmental biology and disease research. However, experimental lineage tracing requires genetic manipulation, which is impractical in many systems, particularly in humans. Computational approaches often rely on time-resolved measurements, which single-cell and spatial omics studies rarely provide. Here, we present Ageas, a time-agnostic transfer learning framework for cell fate inference from single-cell and spatial multi-omics data. Ageas seeks to address these limitations by learning fate memory from terminal cell populations and transferring this information to progenitor or intermediate cells, allowing fate bias inference from static molecular snapshots. To support generalization across molecular modalities, Ageas employs a data-adaptive ensemble strategy with automated model selection. On benchmark datasets with lineage-traced single-cell transcriptomic and epigenomic profiles, as well as spatial transcriptomics, Ageas achieves performance comparable to or exceeding existing methods. Applying Ageas to a 3D human embryo, we identify an anterior–posterior trend of epiblast fate priming, with anterior epiblast cells biased toward ectodermal fates and posterior cells toward primitive streak-derived lineages, accompanied by regionally graded fate-associated regulatory programs. Together, these results support Ageas as a general framework for inferring cell fate decisions from static molecular snapshots.
