## Supplementary Table 1. Five-fold cross-validation performance of Ageas and benchmark cell-type annotation methods across four scRNA-seq datasets. for "Ageas enables time-agnostic cell fate inference from single-cell and spatial multi-omics data"

### Sheet: sup table1
Supplementary Table 1. Five-fold cross-validation performance of Ageas and benchmark cell-type annotation methods across four scRNA-seq datasets.
	Zhang					Zheng68k					MacParland					Liu
	Folder1	Folder2	Folder3	Folder4	Folder5	Folder1	Folder2	Folder3	Folder4	Folder5	Folder1	Folder2	Folder3	Folder4	Folder5	Folder1	Folder2	Folder3	Folder4	Folder5
Ageas	0.858166	0.876791	0.87721	0.869628	0.876732	0.829469	0.828084	0.836238	0.819116	0.824803	0.952635	0.950266	0.94553	0.94372	0.946122	0.968699	0.961704	0.956827	0.961144	0.969239
singler	0.7999	0.826857	0.821089	0.804519	0.812531	0.444371	0.435931	0.443417	0.448187	0.443426	0.911656	0.910319	0.895058	0.885836	0.905983	0.915985	0.911813	0.922616	0.917801	0.91911
scanvi	0.811843	0.832378	0.831343	0.82426	0.824176	0.820866	0.808763	0.812031	0.814596	0.817221	0.925992	0.925992	0.918887	0.922393	0.930728	0.96708	0.964401	0.947652	0.962763	0.966541
tosica	0.793219	0.80659	0.758242	0.807545	0.816054	0.708516	0.70086	0.699599	0.709828	0.713036	0.918295	0.904677	0.909414	0.908175	0.926584	0.933081	0.941208	0.942256	0.928764	0.93524
Seurat	0.78701	0.803725	0.809365	0.790353	0.809842	0.55315	0.548338	0.563616	0.542141	0.541849	0.766726	0.735346	0.745411	0.825237	0.74778	0.825688	0.876483	0.781975	0.829466	0.830545
