## Supplementary Table 2. Performance of Ageas and benchmark fate-inference methods on transcriptomic and chromatin-accessibility lineage-tracing dataset for "Ageas enables time-agnostic cell fate inference from single-cell and spatial multi-omics data"

### Sheet: sup table2
Supplementary Table 2. Performance of Ageas and benchmark fate-inference methods on transcriptomic and chromatin-accessibility lineage-tracing datasets.
Fate inference based on gene expression
	larry			celltagmulti (RNA)
	ACC	AUROC	F1	ACC	AUROC	F1
Ageas	0.7895	0.882	0.7647	0.8727	0.88	0.8699
CoSpar	0.7426	0.872	0.7382	0.751	0.832	0.767
WOT	0.6852	0.497	0.6755	0.646	0.543	0.671
Cellrank	0.5591	0.632	0.4353	0.778	0.497	0.7296
Fate inference based on chromatin accessibility
	celltagmulti (ATAC)
	ACC	AUROC	F1
Ageas (peak)	0.7358	0.9086	0.7826
Ageas (TF activity)	0.7887	0.8723	0.84
CoSpar	0.6906	0.856	0.7372
WOT	0.4302	0.5061	0.3519
Cellrank	0.2943	0.3114	0.106
