## Supplementary Table 3. Fate-bias scores and spatial correlations for candidate regulatory genes associated with ectodermal and primitive streak primin for "Ageas enables time-agnostic cell fate inference from single-cell and spatial multi-omics data"

### Sheet: sup table3
Supplementary Table 3. Fate-bias scores and spatial correlations for candidate regulatory genes associated with ectodermal and primitive streak priming in the human epiblast.
Pro_Ecto.bias_Scores	Pro_PS.bias_Scores	gene	correlation
1	-1	NCL	-0.435617
0.904964908500867	-0.904965	RPL28	0.0188896565255863
0.903653584320375	-0.903654	RPL36A	-0.481284
0.827712986554236	-0.827713	SEM1	-0.00991541
0.772711891710245	-0.772712	IGFBP2	-0.487789
0.755088919445602	-0.755089	DPPA4	-0.222106
0.727754735190255	-0.727755	ATF4	-0.137768
0.701614386006548	-0.701614	PRKDC	0.311806012683302
0.673743794475614	-0.673744	PCBP1	-0.064552
0.650124169239822	-0.650124	P4HB	-0.374054
0.639551054857452	-0.639551	NME1-NME2	-0.117932
0.633687742165786	-0.633688	SPARC	-0.162332
0.626046168781625	-0.626046	IGF2BP1	0.34175631850208
0.609607455487997	-0.609607	HMGN1	0.253289003441975
0.607808275958359	-0.607808	UQCRC1	-0.436372
0.59817199527519	-0.598172	MSH6	-0.13322
0.591618683999688	-0.591619	RPN2	-0.0206802
0.586471539588738	-0.586472	DEK	-0.439061
0.583608710713526	-0.583609	NLGN4X	-0.508498
0.580733247994063	-0.580733	TAX1BP1	-0.404405
0.578891633650421	-0.578892	EIF4A2	-0.278739
0.576482064838399	-0.576482	G3BP2	-0.231733
0.576168427934366	-0.576168	LDHB	-0.362577
0.557544606041541	-0.557545	PDIA6	-0.146944
0.538951515322846	-0.538952	TIMM13	-0.304701
0.529568999870522	-0.529569	HBA1	-0.658878
0.522002334048844	-0.522002	CCT4	0.170422404643783
0.521305231162896	-0.521305	CLTC	0.118514901685079
0.519610130533339	-0.51961	FZD2	-0.232012
0.516558973274934	-0.516559	RSL1D1	-0.207421
0.514172707619991	-0.514173	CALR	0.209880606320041
0.512345627091185	-0.512346	USP9X	-0.220374
0.509471700375101	-0.509472	NFYB	-0.11932
0.508855381008673	-0.508855	MATR3	-0.29175
0.501963292087087	-0.501963	PPP1CB	0.184486828454714
0.501318077265072	-0.501318	HNRNPH3	-0.0759644
0.501265167800844	-0.501265	RIF1	-0.335012
0.499814725572474	-0.499815	ID4	-0.0435113
0.494499441984075	-0.494499	HSPA9	-0.507641
0.489922168355382	-0.489922	CDV3	-0.421853
0.489494986215354	-0.489495	SLIRP	-0.18097
0.485661169846797	-0.485661	SMARCA5	-0.244146
0.483014360551639	-0.483014	HACD3	-0.0468601
0.477955347965715	-0.477955	TOMM20	-0.524837
0.476894423849998	-0.476894	HNRNPA1L3	-0.166233
0.473799218680264	-0.473799	ACP1	0.096607965518086
0.467923345538094	-0.467923	EIF1AX	-0.207538
0.465949892832786	-0.46595	HMGA2	-0.0770938
0.463544849443442	-0.463545	ATRX	-0.0679933
0.462452106106251	-0.462452	PRELID1	0.180247100780773
0.461636251581368	-0.461636	TRIOBP	-0.361521
0.460211000501773	-0.460211	FUS	-0.497683
0.459928984323523	-0.459929	PGRMC1	-0.215782
0.459315776898137	-0.459316	MYH10	-0.147806
0.459157384405805	-0.459157	HBZ	-0.78022
0.458609650707127	-0.45861	MRPL42	-0.319191
0.457942490210499	-0.457942	G3BP1	-0.109441
0.456975892998012	-0.456976	RAB7A	-0.0784562
0.456947593072642	-0.456948	SOX2	-0.377028
0.453397154216672	-0.453397	NONO	-0.257333
0.453250779760402	-0.453251	NDUFA13	-0.419005
0.449935209202697	-0.449935	TMPO	-0.288441
0.449482165949143	-0.449482	ZNF146	-0.0973254
0.446850291859364	-0.44685	ERBB2	0.192450309339426
0.446740860859145	-0.446741	COX4I1	-0.384746
0.446215249008565	-0.446215	ATP5PO	0.113884804243674
0.444578139198059	-0.444578	IPO5	-0.0478816
0.443707244130844	-0.443707	TXNRD1	-0.201316
0.442604540174934	-0.442605	NIFK	0.195519301685932
0.442029360030835	-0.442029	CHD4	-0.0480049
0.441799289934763	-0.441799	SNRPD3	0.157834222416023
0.439448446443586	-0.439448	MTATP6P1	0.294464248750265
0.43914736672771	-0.439147	TARDBP	-0.0411851
0.437247438443334	-0.437247	UBE2D3	-0.452461
0.435595594543103	-0.435596	VAT1	-0.293052
0.435012140199431	-0.435012	PHB2	-0.0423771
0.433034669451779	-0.433035	HSPB1	-0.246953
0.43267091264137	-0.432671	PRPF40A	-0.127619
0.430523953838726	-0.430524	BCL2L2-PABPN1	0.191178884626941
0.430204765897365	-0.430205	NDUFB4	0.276085812579103
0.429502879070971	-0.429503	CSH1	-0.49168
0.428956674790927	-0.428957	HMGN3	-0.0404751
0.428655879466843	-0.428656	CD81	0.0783344220347296
0.42709464436566	-0.427095	COPA	-0.355657
0.426434118776808	-0.426434	DDX17	0.101133487108894
0.424895132723412	-0.424895	CTSC	-0.235405
0.422129684959045	-0.42213	DANCR	-0.0330487
0.419596092911057	-0.419596	XPO1	-0.000960693
0.417967919485239	-0.417968	PPP2CA	-0.17856
0.417009805204884	-0.41701	SALL2	-0.374293
0.414791717854605	-0.414792	RABAC1	0.0409505838100587
0.412330301164374	-0.41233	CCT3	-0.366371
0.411568181657229	-0.411568	TUBA1B	-0.414155
0.407871476050107	-0.407871	SNRPG	-0.0155682
0.407866646861797	-0.407867	POU2F1	0.190511091673787
0.407051747595634	-0.407052	PHB1	-0.13785
0.406356020646898	-0.406356	GLO1	0.259267081046455
0.405480140372287	-0.40548	TOMM40	-0.236154
0.404671967159587	-0.404672	GPX1	0.0435259907575454
0.404669985937267	-0.40467	DNLZ	-0.125254
0.403102844363331	-0.403103	UBXN7	0.165231529732733
0.400518820222402	-0.400519	SPCS1	-0.281402
0.400512664211496	-0.400513	TSN	-0.343065
0.399802661948067	-0.399803	CEBPZ	-0.455814
0.397302473440036	-0.397302	COTL1	-0.262726
0.397138863005697	-0.397139	LUC7L	0.0446142216149808
0.397001508061198	-0.397002	APOA1	-0.586117
0.394541073340776	-0.394541	RPS15	-0.360748
0.39382009041348	-0.39382	NOLC1	0.0425844247795071
0.393518436522644	-0.393518	COX7A2L	-0.144896
0.392965476307461	-0.392965	EIF4G2	-0.00848939
0.391175727704684	-0.391176	ANKRD17	0.036040680469735
0.390585238502625	-0.390585	SBK1	-0.228969
0.389802924923474	-0.389803	MMADHC	-0.397248
0.388816911749197	-0.388817	SKIL	-0.203099
0.388108954258815	-0.388109	RANGAP1	0.0858785445209522
0.38737099050983	-0.387371	PPP2R5E	-0.346641
0.385003504816187	-0.385004	TRAP1	0.218202821998202
0.381621356354452	-0.381621	CCT6A	-0.324188
0.380298728921377	-0.380299	DDX18	0.232636447753602
0.380116495851145	-0.380116	AURKAIP1	-0.131727
0.379328648510704	-0.379329	DYNC1H1	-0.22987
0.377539389888284	-0.377539	VCAN	0.222211873489977
0.377443007331978	-0.377443	C1QBP	0.167224658747554
0.376331584020656	-0.376332	SLC7A3	0.0979093550081162
0.375942490778969	-0.375942	DNMT3A	-0.18037
0.374972796874302	-0.374973	FKBP4	-0.406009
0.374479532071548	-0.37448	TOP2A	-0.330773
0.374277737252764	-0.374278	KARS1	-0.114833
0.374117704764679	-0.374118	GGCT	-0.259299
0.372585001507793	-0.372585	PLD3	0.221750233049434
0.370047252492614	-0.370047	AASS	0.0218035540281695
0.36763650113799	-0.367637	PSMA2	0.0216357536895956
0.367535248845232	-0.367535	IPO7	-0.166921
0.366032081913239	-0.366032	SNRPB2	-0.0233975
0.364155855977583	-0.364156	RPLP1	-0.129517
0.363955667270009	-0.363956	ERH	-0.0700877
0.362521052932177	-0.362521	MFGE8	-0.0912645
0.361717876376582	-0.361718	SPTBN1	0.136051914021043
0.360738813119609	-0.360739	FOXN3	-0.0903223
0.35927288134343	-0.359273	EIF1B	0.0621759651756211
0.354580293079354	-0.35458	TPM2	-0.398193
0.354297426086402	-0.354297	EIF2S3	-0.223388
0.352840514212772	-0.352841	LMNB1	-0.338763
0.352049227596122	-0.352049	GLRX3	0.0729355575206262
0.351174201026858	-0.351174	POLR2L	-0.343701
0.350371738542002	-0.350372	DCP2	0.371887533698922
0.349189617238509	-0.34919	DHX15	-0.0594297
0.346347287871525	-0.346347	RPS29	0.205164157553046
0.344908792220412	-0.344909	RPS7P1	-0.302737
0.344607508872212	-0.344608	SLC1A5	-0.31434
0.343947612850163	-0.343948	DCTPP1	0.00149045377312569
0.343220190181407	-0.34322	FAM136A	-0.217262
0.342806425878349	-0.342806	PRDX5	-0.565137
0.341825411826424	-0.341825	ATP5PD	0.241785633602604
0.341784862620364	-0.341785	SSRP1	-0.061737
0.341718817837889	-0.341719	ARPC5	-0.076288
0.341145724909843	-0.341146	MYCN	-0.250143
0.340930477903221	-0.34093	CBX5	-0.210242
0.340601487226131	-0.340601	RPL19	0.122687576320035
0.340355625780408	-0.340356	TMX1	0.0159313865507989
0.339317158942565	-0.339317	ASMTL	-0.331281
0.338760973738487	-0.338761	SNRPE	-0.137269
0.337983163723156	-0.337983	NHP2	0.249751070224852
0.337236247413617	-0.337236	TPX2	0.252154951986037
0.335092336679027	-0.335092	PPIG	-0.361508
0.334406568413728	-0.334407	HDGF	-0.44329
0.333177841716359	-0.333178	IPO9	0.0310547439079364
0.331419437463249	-0.331419	ARPC5L	0.189373323767543
0.328223748961565	-0.328224	CDYL	-0.205213
0.326048721527157	-0.326049	COX20	0.0684101116028291
0.325004252674526	-0.325004	SON	-0.222257
0.324213652899757	-0.324214	PLS3	-0.101513
0.324068587761148	-0.324069	PTPA	-0.231426
0.323162237036498	-0.323162	B3GALT1	0.202647092274143
0.323058974209728	-0.323059	RPS16	0.199902976724786
0.322417628549667	-0.322418	PPHLN1	-0.304654
0.321846609589855	-0.321847	MTA3	0.0684084191802251
0.321338314955343	-0.321338	ACAA2	-0.207166
0.320000212748835	-0.32	ANKRD12	-0.20194
0.317142813610063	-0.317143	UBXN4	-0.0347378
0.316636657768163	-0.316637	ANAPC13	0.147105132225911
0.31651584669309	-0.316516	FXR1	0.155512379266246
0.315667332238563	-0.315667	MRPS34	0.109629902837063
0.31457489800162	-0.314575	BTF3	-0.069898
0.31341430509035	-0.313414	AIF1L	-0.146689
0.31279962494493	-0.3128	BEX2	0.155382978289899
0.310830176721944	-0.31083	ARF4	0.239984255649498
0.310658146643792	-0.310658	POLR1D	0.0704622627175101
0.310174830361766	-0.310175	CYCS	0.0195157716326442
0.310119779844167	-0.31012	LSM14B	0.0716466154395289
0.307768006589015	-0.307768	HMGB2	-0.10195
0.306490530556594	-0.306491	FLNA	0.0666126454297908
0.305959076830143	-0.305959	EDF1	-0.137763
0.30418973279376	-0.30419	NDUFB1	-0.347414
0.30303538020115	-0.303035	CLU	-0.32733
0.302138674762814	-0.302139	AMD1	-0.355382
0.302035416194014	-0.302035	RNPS1	-0.275657
0.301804966903541	-0.301805	USP36	0.00150836443631568
0.30135350398521	-0.301354	RPS19BP1	-0.035934
0.301197302350147	-0.301197	SLC35B4	-0.167198
0.299264238802266	-0.299264	NNAT	-0.483148
0.299138436233902	-0.299138	HNRNPD	-0.170288
0.298939562305047	-0.29894	LAGE3	0.365507435969009
0.298470831948247	-0.298471	SNHG16	-0.344116
0.298078154383632	-0.298078	MORF4L2	-0.0241173
0.295959064386657	-0.295959	MCM7	-0.200341
0.295703638173227	-0.295704	HNRNPK	-0.099629
0.293803634213661	-0.293804	EIF2AK1	-0.09509
0.293537931909214	-0.293538	RAB10	0.146826267947104
0.293462190828665	-0.293462	BICD1	0.248349832863628
0.293338714672298	-0.293339	DYNLL2	-0.0177144
0.293217142262848	-0.293217	CTDSPL2	0.398835897507865
0.292974187694196	-0.292974	MAPK6	-0.221727
0.292832191636689	-0.292832	ELAVL1	-0.157184
0.2926879469543	-0.292688	RNF114	0.0368883329702922
0.291894565172307	-0.291895	NR6A1	0.443282450351419
0.290814414228531	-0.290814	MRPS21	0.0118010795914169
0.289640166298844	-0.28964	EIF3M	0.275220038458447
0.287868797040619	-0.287869	MRPS9	-0.256054
0.287371402064504	-0.287371	APOA2	-0.469805
0.28723484601413	-0.287235	TRAPPC2L	-0.400735
0.287069886994584	-0.28707	SMS	-0.407878
0.286757261321224	-0.286757	RPL14	-0.0276172
0.285776249477685	-0.285776	EIF4H	-0.378914
0.283800507597188	-0.283801	BUD23	-0.158294
0.283066822406698	-0.283067	C9orf78	-0.171642
0.282850378973221	-0.28285	RNF40	-0.367819
0.281614098291672	-0.281614	EIF4E2	0.0189916793728006
0.281526498353861	-0.281526	UCHL1	0.000409661434877123
0.281147390717456	-0.281147	ZFAND5	-0.156109
0.280379513994613	-0.28038	HPGD	0.194547648387117
0.27957086989585	-0.279571	BCAT1	0.140541000449522
0.279327937687021	-0.279328	TCOF1	-0.395604
0.278524330286938	-0.278524	TBC1D14	-0.188769
0.278033408000121	-0.278033	PTAR1	0.000530834953107961
0.277884683796522	-0.277885	KLHL23	-0.0484453
0.277745962504389	-0.277746	EPB41	-0.0300653
0.274659275848188	-0.274659	NTPCR	0.189084154222122
0.274649103899375	-0.274649	SLC25A3	0.0186500919308165
0.27396891250082	-0.273969	TPM4	0.130078132212597
0.271403189610783	-0.271403	PDE7A	0.208310734162454
0.27079838742462	-0.270798	CDCA7	-0.0792326
0.269525537974851	-0.269526	MAP2K1	-0.0619826
0.268726852919244	-0.268727	UGGT1	0.0981453867508406
0.267872630634274	-0.267873	PDHA1	-0.10037
0.266770560084483	-0.266771	TNPO1	-0.244403
0.266527401769838	-0.266527	MRPL27	-0.275093
0.266313334153464	-0.266313	AK3	-0.215212
0.265666299215279	-0.265666	NES	-0.24061
0.265571317607017	-0.265571	WTAP	-0.228827
0.265153764133519	-0.265154	COX8A	0.188988267775727
0.264759286655061	-0.264759	PRPSAP2	-0.125511
0.264435139355492	-0.264435	EIF2S1	-0.11529
0.263843401236167	-0.263843	HDLBP	-0.353119
0.26363150548584	-0.263632	NUDT21	-0.204098
0.263475059668477	-0.263475	NSA2	-0.37929
0.263357604580005	-0.263358	TIMM17B	-0.0398065
0.262997397532828	-0.262997	SPATA2L	-0.335132
0.262744085007507	-0.262744	AGRN	-0.288234
0.262284922404306	-0.262285	EBPL	-0.169743
0.260984655608021	-0.260985	COX6A1	-0.333592
0.259511262483623	-0.259511	PABPC4	-0.364801
0.259450119425521	-0.25945	ERRFI1	0.217606084729317
0.259194628808866	-0.259195	YWHAQ	-0.0443692
0.258260695526631	-0.258261	SAP18	-0.119186
0.25796732589548	-0.257967	RBBP4	-0.0226645
0.257573664370841	-0.257574	YTHDF2	0.0244653596796399
0.25641360174391	-0.256414	TNRC6B	0.00320489284572153
0.256301353496281	-0.256301	PTTG1	0.133206048685837
0.255994795489315	-0.255995	GIGYF2	0.321574980696338
0.255559877742804	-0.25556	GSPT1	0.226619918988868
0.255534264590283	-0.255534	ARID1A	0.319961791977562
0.255302540411261	-0.255303	TET1	0.357207019077824
0.255301800355346	-0.255302	MDN1	0.0504320020343096
0.255300248548343	-0.2553	NCKAP1	0.0542894613364286
0.255151191933215	-0.255151	CAMSAP2	-0.247355
0.255128242745096	-0.255128	PSMD14	0.055258995330866
0.25434499530031	-0.254345	POLR1B	0.188902881836598
0.253957218878131	-0.253957	POLR2D	0.148086181857885
0.252983767778768	-0.252984	FAM104A	-0.162573
0.252171744635516	-0.252172	CCND1	0.233010853818874
0.251827196069127	-0.251827	ALKBH7	-0.196733
0.251778373981487	-0.251778	HDGFL3	0.0113604267189861
0.251398620942408	-0.251399	PPM1G	-0.0127658
0.251243999733074	-0.251244	NUP62	-0.269506
0.251178210758209	-0.251178	PLAAT3	0.0598752721156895
0.248109929383156	-0.24811	HSPB8	0.256290964440358
0.248032149375248	-0.248032	SEPTIN7	-0.334694
0.24661087903135	-0.246611	MGAT1	-0.235033
0.246539995044329	-0.24654	NDUFA5	-0.322294
0.245722613045784	-0.245723	HDAC2	0.278978693716289
0.245272389452691	-0.245272	PPP1R14B	-0.597886
0.245210828681595	-0.245211	AKIRIN1	-0.047559
0.244741701244727	-0.244742	POLR3G	-0.197004
0.24335498259846	-0.243355	CTBP2	-0.00539239
0.242942781056412	-0.242943	EEF1D	-0.165481
0.242790293627073	-0.24279	PCM1	-0.346825
0.242544572488143	-0.242545	TMEM205	0.0348534967000788
0.242262068331594	-0.242262	CCN2	-0.210378
0.241881521568497	-0.241882	ACBD6	-0.123557
0.241201367287419	-0.241201	EIF3B	0.151128846056779
0.241116615833356	-0.241117	BLMH	-0.260862
0.239927567796861	-0.239928	NAA38	0.0467272133502368
0.23984213096965	-0.239842	COX7A2	0.148847642856184
0.239584827151359	-0.239585	ATP5PB	-0.285778
0.239556671278535	-0.239557	GADD45GIP1	-0.161016
0.239165743452902	-0.239166	FAM222B	-0.118512
0.237908037920728	-0.237908	RPA3	-0.078884
0.236016396254178	-0.236016	PRRC2C	0.203461724326394
0.235476030310912	-0.235476	CFL1	-0.109079
0.234755536523412	-0.234756	WDR18	-0.594175
0.234677753330492	-0.234678	WDR1	-0.467393
0.234667255957436	-0.234667	MPHOSPH10	-0.155309
0.234553858122989	-0.234554	GPI	-0.264397
0.234530698818593	-0.234531	APELA	-0.184007
0.234319208501811	-0.234319	SRPK1	0.257336411531947
0.234084622034466	-0.234085	CSNK2A1	-0.180012
0.233673225535264	-0.233673	SRRT	-0.181207
0.233407105959022	-0.233407	RNF38	0.0436248915413719
0.233388262918582	-0.233388	PPT1	-0.0072972
0.233273194219576	-0.233273	F11R	-0.0239313
0.233214163428413	-0.233214	TJP2	-0.140004
0.232890285394405	-0.23289	KIF1B	0.174278058305146
0.232176945083544	-0.232177	ZNF638	-0.0395676
0.23209515168453	-0.232095	FNBP1L	-0.304829
0.231871842606649	-0.231872	CHERP	-0.361512
0.231846693751239	-0.231847	LSM8	-0.363014
0.231598851868868	-0.231599	ASPM	-0.216402
0.231402980306643	-0.231403	DCTN2	-0.229871
0.231221388133248	-0.231221	MRPL20	-0.342167
0.230305983097056	-0.230306	PLPP3	-0.0186648
0.230191625668747	-0.230192	LGMN	-0.367213
0.229820093031153	-0.22982	TMEM245	-0.322492
0.229796928366243	-0.229797	RUVBL1	0.0228198921860507
0.229769879634941	-0.22977	HPAT5	0.247456014790089
0.229476392586846	-0.229476	PHPT1	-0.259899
0.22847777677647	-0.228478	FGF2	-0.287443
0.228285136703617	-0.228285	STK11	-0.367948
0.228251660624239	-0.228252	BRD3	0.095807090523314
0.22782574145771	-0.227826	SNHG7	-0.447496
0.227139383925723	-0.227139	AGAP1	0.111267477611418
0.225943242278978	-0.225943	CYP2S1	-0.256581
0.224982436440839	-0.224982	APOA4	-0.379702
0.224504946026541	-0.224505	DDX6	0.363206230348623
0.224303237329553	-0.224303	C14orf119	0.286519005023371
0.224207148770029	-0.224207	MOB1A	0.211054749144018
0.224184955658838	-0.224185	PPP4R3B	0.0202591077751304
0.224113464392377	-0.224113	PPP2R1A	0.149570493274895
0.223778175673948	-0.223778	PLIN3	0.0529768159312437
0.223569890940086	-0.22357	MRE11	-0.145968
0.223485852051827	-0.223486	RAB13	-0.552935
0.223243478326853	-0.223243	DGUOK	-0.406047
0.222793864706488	-0.222794	C16orf72	-0.0718521
0.22274134075168	-0.222741	TBCB	-0.319748
0.222628838815554	-0.222629	PMAIP1	0.100381730269334
0.222095661632522	-0.222096	SOGA1	-0.189887
0.222084192868705	-0.222084	CCNC	-0.217036
0.221463524518805	-0.221464	TPI1	-0.358321
0.22138536865364	-0.221385	PTP4A1	-0.411669
0.221325627938709	-0.221326	NOTCH3	-0.245004
0.220878	-0.220878	TFAM	-0.384659
0.220683885614368	-0.220684	DMKN	0.0354749095738027
0.220329787638932	-0.22033	NRDC	-0.0792906
0.22004059839873	-0.220041	IMMP2L	0.188004827482741
0.21997127200074	-0.219971	C19orf48	0.087092551155239
0.219957508938148	-0.219958	MRPS27	-0.108897
0.219899787287238	-0.2199	TTTY14	-0.360079
0.219679737904158	-0.21968	CALN1	0.213866709357926
0.219475357120357	-0.219475	CUL3	0.131824298035232
0.219226022968369	-0.219226	FGA	-0.431386
0.21895901955132	-0.218959	CCAR1	0.158023590920507
0.218659638637889	-0.21866	MDM2	-0.0841327
0.218136829047343	-0.218137	ACTR3	-0.260194
0.21789900100946	-0.217899	EID1	-0.241279
0.217646270748976	-0.217646	SPRY4	0.315307987916619
0.217335186113359	-0.217335	SF3B6	0.13129526163326
0.216868409470965	-0.216868	CLN6	-0.290733
0.21662451070917	-0.216625	GRIK5	-0.0255516
0.216411390245578	-0.216411	FBL	-0.166704
0.21622450699396	-0.216225	YLPM1	-0.224602
0.216142812949939	-0.216143	GUK1	0.158998710549642
0.215928703125023	-0.215929	TCF7L2	0.196208164979025
0.215390681666706	-0.215391	PEMT	-0.0865018
0.215248742818792	-0.215249	OCIAD1	0.313484824160531
0.214748946653641	-0.214749	U2SURP	-0.0248937
0.214707280401296	-0.214707	ICE1	0.0320669951252191
0.214145717331647	-0.214146	LARP1	0.28616633362679
0.213905834312377	-0.213906	HIF1A	0.172480108855016
0.21379268486642	-0.213793	RFX3	-0.15898
0.2136315259616	-0.213632	ERGIC3	-0.233441
0.21344131439738	-0.213441	CARHSP1	-0.295637
0.212665475951272	-0.212665	GAS5	-0.415566
0.212657110585559	-0.212657	ARL6IP4	-0.0435761
0.212611410508731	-0.212611	HNMT	-0.0702384
0.212415860091389	-0.212416	CTDSP2	0.0146500215860763
0.212406605896474	-0.212407	TUBB4B	-0.46457
0.212221890628922	-0.212222	LIG1	-0.0744893
0.21209320175933	-0.212093	ARPP19	-0.302393
0.212064603633449	-0.212065	SREBF2	0.23648210497062
0.212035781368983	-0.212036	AHSG	-0.292195
0.211895277540149	-0.211895	CHD1	-0.266534
0.211709570763614	-0.21171	EIF5B	-0.402088
0.210802207973702	-0.210802	FASTKD2	0.143510304759566
0.21065428446599	-0.210654	FOSL2	0.202362185082308
0.210651654327339	-0.210652	IVNS1ABP	0.222116300905184
0.210246381692928	-0.210246	RAB34	-0.162296
0.210066182374334	-0.210066	TRPC4AP	-0.144319
0.209958025938212	-0.209958	DPYSL3	-0.0392788
0.209505688850743	-0.209506	TCP1	-0.399419
0.209445250855932	-0.209445	PRDX1	-0.437882
0.209439680885734	-0.20944	TM9SF3	-0.108446
0.2085758982831	-0.208576	KDM5B	-0.158553
0.208481575674813	-0.208482	H2BC9	-0.261029
0.208444772267255	-0.208445	NDC80	0.00658711652842426
0.207816831411572	-0.207817	PHIP	-0.176106
0.207241457452155	-0.207241	DNAJB4	-0.159586
0.206651849614878	-0.206652	RMND5A	-0.30902
0.20610162292573	-0.206102	TEAD1	0.172491688232226
0.205641854816228	-0.205642	CUX1	0.0647343068501501
0.205314294783346	-0.205314	CAP1	-0.530745
0.20524714637201	-0.205247	RSF1	0.0576590360275694
0.204927032517202	-0.204927	SDHAF2	0.256311735016109
0.204390461150706	-0.20439	GPC3	-0.00103887
0.204368566415227	-0.204369	EIF5	0.0249766573755449
0.20428054048659	-0.204281	MAF1	-0.25784
0.204056980794139	-0.204057	DYNC1LI1	-0.0339336
0.203404504601393	-0.203405	ACOT13	-0.220972
0.203305613543849	-0.203306	RWDD1	0.046295108440585
0.203140234347484	-0.20314	NBEAL2	-0.0349212
0.203082366191208	-0.203082	KPNA4	-0.320721
0.202990798526991	-0.202991	SF3B1	-0.371161
0.202944558822508	-0.202945	MIDN	0.0215806154123685
0.202092229586423	-0.202092	MBOAT2	-0.180264
0.201905008929085	-0.201905	ZBED5	-0.358601
0.201678038815377	-0.201678	PAK1	0.0764361983553958
0.201346917702228	-0.201347	EI24	-0.139445
0.201049333211762	-0.201049	ZWINT	0.0646696938707622
0.200488157012746	-0.200488	UBE2C	0.348414289379189
0.200261743399951	-0.200262	WIPI2	-0.231365
-0.201434	0.201434439223096	PHLDB2	0.108610248325136
-0.202081	0.202080592939101	FKBP2	0.155159569987674
-0.203658	0.203657569053757	CRABP2	0.480633584260368
-0.20371	0.203710353450505	SNU13	-0.0562227
-0.203819	0.203818836613468	ANXA5	0.229540047700247
-0.2041	0.204100268397341	UBA1	-0.105906
-0.205257	0.20525688511169	PLEKHA8	0.22899275467512
-0.205258	0.205258045881057	RREB1	0.3521390002593
-0.205296	0.205296204821489	CTNNA1	0.128108088734283
-0.206006	0.206005618097386	IGF2	-0.333248
-0.206137	0.20613705438342	UBE2F	-0.0008115
-0.206372	0.206371508939575	VDAC2	0.1961358905285
-0.206405	0.206404575685397	HDDC2	0.135631224286326
-0.206473	0.206473298956965	SLC3A2	0.333241779072481
-0.206975	0.206974878607618	SELENOK	-0.301566
-0.206988	0.20698766434561	ID3	0.62027999883011
-0.207909	0.207908832910349	TPRKB	0.234188720028638
-0.208106	0.208106107903062	ARPC3	-0.0801523
-0.208373	0.208372774542414	TPP1	-0.288622
-0.208688	0.208688309548466	P3H2	0.154424572289349
-0.209339	0.209338830103248	RBIS	0.176762990406576
-0.20935	0.209350080099829	TCEAL9	-0.406985
-0.20943	0.209429545949222	LONP1	-0.265207
-0.209543	0.2095433160912	DAD1	0.0542162764751673
-0.210064	0.210064057134121	DUSP23	0.369952557652275
-0.210165	0.210164561909263	BTG1	0.0481317351936423
-0.210323	0.210322673723596	LAMTOR4	-0.122728
-0.210873	0.210873054736328	RRP7A	-0.270856
-0.211455	0.211455009715981	RBP1	0.0634768259350721
-0.211474	0.211473878275835	EIF4G1	-0.209024
-0.211573	0.211573308683186	NOPCHAP1	0.266668436954257
-0.21267	0.212670188016609	TSC22D1	0.0191924273239714
-0.213189	0.213189382526144	TRIM28	0.173905382729388
-0.213226	0.213225948470435	GABARAP	-0.0219237
-0.213394	0.213394335327943	SRSF3	0.0437233709032143
-0.213865	0.213865199162541	ZNF585A	-0.327273
-0.21415	0.21414989381094	MRPL9	-0.162586
-0.21454	0.214540032525547	VKORC1	0.208767740323394
-0.214877	0.214876826914216	RHOC	0.00544732416432757
-0.215681	0.215680567760038	NUBP2	0.190396964635452
-0.215812	0.215812165702282	UBE2L3	0.021940779993366
-0.215906	0.215905960792194	DPY30	0.0825435076600428
-0.215946	0.215946196631492	SDC4	0.15733339946802
-0.218107	0.218107187945448	TSR2	-0.193641
-0.218906	0.218905544952185	DDX39B	-0.0310469
-0.219355	0.219354568849373	CCNA2	-0.0834032
-0.219468	0.219468190473398	LAMB1	0.151697839115715
-0.219737	0.219736723665563	NQO2	-0.0495989
-0.223207	0.223207322582506	MYL7	-0.362634
-0.224007	0.224007329640016	RRM2	-0.313549
-0.224688	0.22468793699527	CSTB	-0.0405776
-0.225372	0.225372331819398	CCDC34	0.33008706259813
-0.225853	0.225853217255578	CCT7	-0.2563
-0.226533	0.226532891488361	SLC16A3	-0.0943979
-0.226685	0.226685298463186	NDUFA3	0.0501120612012337
-0.227132	0.227131747749853	SCAND1	-0.137965
-0.22817	0.228170393705393	SRI	0.335939079720533
-0.228677	0.228677027625657	HSP90B1	-0.348204
-0.229334	0.22933437837788	COX7B	-0.0261115
-0.22968	0.22968027077352	APRT	0.102033114100374
-0.229768	0.229767686375829	YWHAH	-0.00960662
-0.229936	0.229936310463412	COPE	-0.277694
-0.229997	0.229997169525555	SYNCRIP	0.287578881497631
-0.230014	0.23001446815388	ACTL6A	-0.21899
-0.230706	0.23070595777807	TCF4	0.20946512945583
-0.231521	0.231521440726921	ILF3	-0.00826296
-0.232035	0.232034520889889	FAAP20	-0.0473843
-0.232729	0.232728667954873	AKR1B1	0.0910847734186293
-0.23276	0.232760312015715	TRMT112	-0.367351
-0.233405	0.233405265503285	NUDT5	-0.149779
-0.233582	0.233582064438619	DYNLL1	0.33993424991934
-0.234004	0.234004365023699	PET100	-0.146612
-0.235316	0.235315853377241	CDK2AP1	0.233554542006394
-0.237564	0.237563625306568	DYNLT1	-0.111298
-0.239041	0.239040732507167	PAPOLA	-0.0626084
-0.23925	0.239250209728585	RPL39L	0.0541361599405042
-0.241597	0.241597487607721	P4HA1	0.140916000373864
-0.241867	0.241867091254384	KDELR1	-0.109385
-0.24374	0.243739994504227	PHF5A	0.172308960687093
-0.243788	0.243788022817455	VCP	0.21985363202426
-0.243868	0.24386758823236	SRSF9	0.313480217941749
-0.2448	0.244800213319798	KDM1A	-0.342761
-0.245616	0.245616472571044	PYCR2	-0.145447
-0.248807	0.248807124825747	PHGDH	0.266635822027891
-0.249611	0.249611496769037	UBE2A	0.288783580842865
-0.250736	0.250735893039798	FAU	0.0629382474468713
-0.250827	0.250826895377103	GARS1	0.0147968362435614
-0.25098	0.250979541544567	MRPS24	0.339933613177165
-0.25165	0.251649867341674	C19orf53	-0.393966
-0.251877	0.251876852115154	RNASEK	0.0522417587175402
-0.252397	0.252397375327123	RBM3	-0.0103537
-0.252832	0.252832249745935	FGB	-0.353619
-0.252977	0.252977455902196	FADS2	0.369434869763729
-0.255133	0.255132703767445	RPAIN	-0.122257
-0.255341	0.2553405034635	UBE2E1	0.336494121076197
-0.255736	0.255736092800616	HILPDA	0.0796180243052123
-0.257738	0.257737916051115	MRPL51	0.269342936193607
-0.258696	0.258696494377231	ATOX1	-0.218356
-0.25984	0.259840374846748	MIR302CHG	0.0277167020196529
-0.261054	0.261054418495748	UBE2K	-0.30471
-0.261308	0.2613083883777	DSTN	-0.151582
-0.262377	0.262376891532906	RPL38	-0.195079
-0.264332	0.264332493523008	CUEDC2	-0.0446612
-0.265615	0.265614913647128	BMP4	0.332289757669808
-0.265937	0.26593657164791	NANS	-0.137487
-0.265951	0.265950760231074	MARCKSL1	0.0781063674963519
-0.265992	0.265992465231253	EWSR1	0.110665653386474
-0.266079	0.266079473168015	BIRC5	0.133521573915516
-0.267764	0.267763500381134	SKA2	-0.154611
-0.269362	0.26936195925508	CIAPIN1	-0.209157
-0.270088	0.270087501227277	NDUFV2	0.0253299736712039
-0.270223	0.270222886651842	BRAP	-0.073161
-0.273838	0.273837769075906	ACSL3	0.153057085441965
-0.273894	0.27389432729871	PFDN2	-0.078123
-0.274885	0.274884930141213	TMEM98	-0.0529461
-0.276133	0.276132779091126	SNHG6	-0.396322
-0.276575	0.276574734427534	TFPI2	0.450765855266688
-0.276893	0.276892684528535	LMAN2	-0.141785
-0.277158	0.277158279099201	CNBP	0.257784212028383
-0.277237	0.277237166293395	POLR2F	-0.0338505
-0.277985	0.277984908364704	SELENOH	-0.101562
-0.278279	0.278278965772053	PSMA3	-0.384523
-0.278593	0.278593299242699	PPDPF	-0.00424218
-0.281055	0.281054542180595	ATXN10	0.0372346168897111
-0.282183	0.282182619201753	HEBP2	0.238461830763498
-0.283386	0.283386339326999	TSPAN3	-0.172829
-0.285187	0.285187148431585	SSB	-0.271276
-0.285346	0.285345638060553	PSMD8	-0.129775
-0.285405	0.285405432153397	C1orf122	-0.103223
-0.285695	0.285694801572241	BZW1	0.189266702930536
-0.2862	0.286199638724169	SH3BGRL3	0.241895938128879
-0.286279	0.286279061673805	ELOC	0.0692394152764554
-0.287115	0.287114561229268	CKAP4	0.1210257821925
-0.288808	0.288808235705158	UBB	-0.250286
-0.28892	0.288919738515663	VTI1B	0.0028067735946241
-0.289075	0.28907498095299	RPS6	0.272863178244392
-0.290019	0.290018771776136	DNAJA1	-0.14349
-0.290451	0.290450809061711	SEC11A	-0.0447838
-0.290969	0.290968765334861	TUSC3	-0.418233
-0.292787	0.29278686979593	MRPL14	-0.191338
-0.293375	0.293375005860554	SERPINB9	0.533516343182162
-0.293867	0.293867346873483	LAPTM4A	-0.247134
-0.296137	0.296137250366594	CNN3	0.385817681115991
-0.2963	0.296300348402317	TXN	0.128813415499647
-0.297959	0.297959024042493	CNIH4	-0.0137743
-0.29902	0.299020028782771	RPS26	0.08513353441287
-0.29952	0.299519865944378	SLC2A1	0.0524005717975279
-0.303636	0.303636237854678	MRPS18C	-0.120812
-0.305252	0.305251774670719	MDH1	-0.102321
-0.308469	0.308469285697124	ARMC1	-0.366798
-0.308537	0.30853655232183	PSMA5	-0.235027
-0.31107	0.311070016979943	RPS15A	0.326646760437894
-0.312713	0.312712910347337	PEBP1	-0.461181
-0.312904	0.312904283941405	GNG5	-0.166503
-0.313341	0.313341137066516	DBI	0.148239921791323
-0.314137	0.314136747191934	MDH2	0.0473352760857368
-0.314346	0.314346119039286	EEF1B2	-0.216805
-0.317459	0.317458843206084	ALDOA	0.307112843706651
-0.319547	0.31954656606495	POLR2I	0.324762112936144
-0.320279	0.320278837488077	TCEAL8	0.333395216466107
-0.32029	0.320290230769263	FAM162A	0.236674763104479
-0.325358	0.325357811823123	LARS1	0.145569678743691
-0.328183	0.32818320027942	RPS9	0.431590751716602
-0.329824	0.329823616722083	PSMA6	-0.0686815
-0.330469	0.330469339562303	NDUFB10	0.0266569770344248
-0.33211	0.332109530345023	RTF1	-0.113263
-0.334125	0.334125059235978	RPS27L	-0.209232
-0.338709	0.338709209479222	SPAG5	0.193993262989052
-0.338731	0.338730749432892	COL3A1	-0.245482
-0.340163	0.340163136076707	ARRDC3	0.280462572572399
-0.342357	0.342356539595522	CIAO2B	0.25880235929909
-0.343121	0.343120613809593	CSDE1	-0.06578
-0.344696	0.344696383426106	TUBB2A	0.810659294296399
-0.344775	0.344774878454377	BEX3	0.140415416219454
-0.345252	0.345252145397047	PSMB5	-0.225589
-0.345937	0.345936900186656	GNB1	0.288822015784454
-0.349702	0.349701547766516	CACYBP	-0.320239
-0.359617	0.359616722307577	CKS1B	-0.261486
-0.361604	0.361603924276446	C1GALT1	-0.197523
-0.363061	0.363061326447239	ATP5IF1	0.23556267511007
-0.366849	0.366849179602719	SLC35F1	-0.110942
-0.370305	0.370305401073992	CALM3	0.126695706893267
-0.372516	0.372516368381374	SRSF5	0.191250285598908
-0.37804	0.378039523229045	SNRPB	0.114178006326823
-0.378646	0.378645999124295	TMSB4XP4	-0.493628
-0.38119	0.381190270517925	KRTCAP2	0.0155748423604409
-0.383469	0.383468740739993	PSMD2	-0.0414982
-0.385958	0.385957588267686	TBCA	0.485081859077834
-0.392401	0.392400531623059	C4orf3	0.313676817009701
-0.393966	0.39396611576882	PFDN5	-0.439878
-0.39734	0.39733970749898	RPL17-C18orf32	-0.0699408
-0.397452	0.397451558753226	SARNP	-0.334403
-0.398119	0.398119055370765	MORF4L1	-0.22383
-0.40206	0.402060342089574	NDUFS6	-0.0535794
-0.402663	0.402662983164975	RPS10	-0.457963
-0.40931	0.409309600687916	SNHG5	0.00962064073703691
-0.414532	0.414531591959291	POLR2E	0.180905604214764
-0.414599	0.41459907862239	ATP5MC3	0.115179134610586
-0.420146	0.420146067166531	MRPL16	0.124500309076928
-0.421511	0.421511314790196	TMEM141	-0.527897
-0.425421	0.425420988308135	NDUFB6	0.302157815964522
-0.425566	0.425566081485798	NME1	0.0976703792067362
-0.42672	0.426720000584026	H1-0	-0.0146547
-0.431231	0.431230976007414	PSMD4	0.0540977210636057
-0.432123	0.432123300037306	HNRNPF	-0.229559
-0.440221	0.440221120622357	SRSF7	0.0510466012715006
-0.442893	0.442893146414153	PRKCSH	0.329816546102973
-0.443077	0.443076960601674	RANBP1	0.0153117436248822
-0.444377	0.444377159300553	METTL26	0.376424352436086
-0.447059	0.44705901531367	OAZ1	0.345516285897581
-0.447799	0.447799276740769	PSMB4	-0.255053
-0.451625	0.451625285741871	RBX1	0.100578701002704
-0.464567	0.464566783906462	NDUFA12	0.157974196396971
-0.465653	0.46565329339394	GSTO1	0.423896252458981
-0.466616	0.466616273409752	FN1	-0.0526217
-0.467142	0.467141780691316	MEA1	-0.058632
-0.476608	0.476607548128514	ITM2C	0.0661325499867699
-0.47913	0.479130439132192	ATP5MJ	-0.385073
-0.480794	0.480794343670301	NDUFB2	0.192502840834405
-0.482054	0.48205433844342	ANAPC11	0.107875827517268
-0.496885	0.496884835156379	RPS4X	-0.116086
-0.497079	0.497079471728264	RPS25	-0.284566
-0.497905	0.497904791499547	RNF181	0.269755297036694
-0.500426	0.500425567452402	SSBP1	-0.0977515
-0.511541	0.511541375249139	MZT2A	0.0472640209825225
-0.51386	0.513859631197878	NDUFC1	0.0351873428631636
-0.524112	0.524111880730751	TXNDC17	0.172411892895698
-0.530192	0.530192267552716	PTMS	-0.121067
-0.534105	0.534105465440641	TIMM8B	0.220262613168878
-0.53977	0.539770006495413	VDAC1	-0.183339
-0.545235	0.545235374397027	PRDX2	-0.100704
-0.545762	0.545762055324836	APOC1	-0.578606
-0.546994	0.54699425996202	RBM17	0.133509821510233
-0.555837	0.555836640724931	RPL13	0.186985595583295
-0.55601	0.556010067018566	POMP	-0.213485
-0.558067	0.55806735339146	GSTP1	0.039204663923978
-0.564214	0.564214248933588	MRPL33	-0.148163
-0.565486	0.565485591238232	UQCR11	-0.0571474
-0.588045	0.58804531424076	LSM4	0.205829318551452
-0.588418	0.588418098482378	EIF3K	0.376512824826521
-0.593198	0.593198453055813	GPX4	-0.484014
-0.602991	0.602991158878639	RPL10A	0.219040493409087
-0.623744	0.623744052865698	RPS14	0.266458319888424
-0.659885	0.659885020353558	UQCC2	-0.107474
-0.683864	0.683864420202475	ATP5F1E	-0.255344
-0.7351	0.735099657731831	RPS21	0.0353807213917263
